# Atypical GPCR Activation Resolved by Nanobody Engineering

**DOI:** 10.64898/2026.01.10.698836

**Authors:** Roman R. Schlimgen, Shawn E. Jenjak, Alexa De La Sancha, Joy Darcis, Christian B. Billesbølle, Linda J. Olson, Francis C. Peterson, Martine J. Smit, Aashish Manglik, Martyna Szpakowska, Andy Chevigne, Brian F. Volkman

## Abstract

G protein-coupled receptors (GPCRs) are the largest family of clinically targeted proteins, yet most therapeutics target a narrow subset of structurally well-behaved receptors. The atypical chemokine receptor ACKR3 defies canonical models, displaying broad ligand recognition, high basal activity, and resistance to inhibition. Using engineered nanobodies, cryo-EM, NMR, and structure-guided pharmacology, we uncover an unconventional activation mechanism in ACKR3 that challenges established paradigms of GPCR activation. We find that receptor activity is controlled by changes in extracellular pocket volume rather than conformational rearrangements in conserved microswitches, and an expanded aromatic cluster at the intracellular transducer binding pocket stabilizes the active state. These findings redefine how GPCRs can be modulated and open new strategies for targeting pharmacologically intractable receptors.
