## Supplementary Data 1 for "Atypical GPCR Activation Resolved by Nanobody Engineering"

### Sheet: Sheet1
Receptor	PDBID	State	Ligand	Orthosteric Volume (Å3)
ACKR3	7SK3	Active	CXCL12	963
	7SK4	Active	CXCL12 LRHQ	1062
	7SK5	Active	CXCL12	1000
	7SK6	Active	CXCL12 LRHQ	880
	7SK7	Active	CXCL12/CCX662	1006
	7SK8	Active	CXCL12/CCX662	958
	7SK9	Active	CCX662	966
	XXXX	Active	VUN-XL	947
	XXXX	Intermediate	VUN701	857
	XXXX	Inactive	VUN701(T105N)	536
uOR	6DDE	Active	DAMGO	952
	5C1M	Active	BU72	824
	6DDF	Active	DAMGO	913
	7SBF	Active	PZM21	1015
	7SCG	Active	FH210	1127
	7T2G	Active	Mitragynine pseudoindoxyl	1009
	7T2H	Active	Lofentanil	1049
	7U2K	Active	C6-guano	1192
	7U2L	Active	C6-guano	1011
	8EF5	Active	Fentanyl	938
	8EF6	Active	Morphine	923
	8EFB	Active	Oliceridine	806
	8EFL	Active	SR17018	1018
	8EFO	Active	PZM21	780
	8EFQ	Active	DAMGO	1055
	8F7Q	Active	b-endomorphin	1027
	8F7R	Active	Endomorphin-1	1011
	8K9K	Active	DAMGO	1003
	8K9L	Active	DAMGO	1081
	4DKL	Inactive	Morphinan	1055
	7UL4	Inactive	Alvimopan	1055
	8QOT	Inactive	NbE	1007
B2AR	3P0G	Active	BI-167107	121
	3SN6	Active	BI-167107	202
	6NI3	Active	BI-167107	175
	7BZ2	Active	Formoterol	215
	7DHI	Active	Salbutamol	195
	7DHR	Active	Isoprenaline	172
	8GDZ	Active	c-Epi	161
	8GE1	Active	c-Epi	165
	8GE2	Active	c-Epi	166
	8GE3	Active	c-Epi	119
	8GE4	Active	c-Epi	116
	8GE5	Active	c-Epi	128
	8GE6	Active	c-Epi	130
	8GE7	Active	c-Epi	122
	8GE8	Active	c-Epi	150
	8GE9	Active	c-Epi	144
	8GEA	Active	c-Epi	164
	8GEB	Active	c-Epi	124
	8GEC	Active	c-Epi	125
	8GED	Active	c-Epi	147
	8GEE	Active	c-Epi	143
	8GEF	Active	c-Epi	152
	8GEG	Active	c-Epi	192
	8GEH	Active	c-Epi	291
	8GEI	Active	c-Epi	338
	8GEJ	Active	c-Epi	350
	8GFV	Active	c-Epi	165
	8GFW	Active	c-Epi	171
	8GFX	Active	c-Epi	186
	8GFY	Active	c-Epi	192
	8GFZ	Active	c-Epi	199
	8GG0	Active	c-Epi	199
	8GG1	Active	c-Epi	198
	8GG2	Active	c-Epi	212
	8GG3	Active	c-Epi	198
	8GG4	Active	c-Epi	204
	8GG5	Active	c-Epi	203
	8GG6	Active	c-Epi	186
	8GG7	Active	c-Epi	215
	8GG8	Active	c-Epi	224
	8GG9	Active	c-Epi	177
	8GGA	Active	c-Epi	203
	8GGB	Active	c-Epi	233
	8GGC	Active	c-Epi	291
	8GGI	Active	c-Epi	194
	8GGJ	Active	c-Epi	148
	8GGK	Active	c-Epi	185
	8GGL	Active	c-Epi	176
	8GGM	Active	c-Epi	185
	8GGN	Active	c-Epi	189
	8GGO	Active	c-Epi	214
	8GGP	Active	c-Epi	178
	8GGQ	Active	c-Epi	214
	8GGR	Active	c-Epi	212
	8GGS	Active	c-Epi	183
	8GGT	Active	c-Epi	183
	8GGU	Active	c-Epi	221
	8GGV	Active	c-Epi	182
	8GGW	Active	c-Epi	172
	8GGX	Active	c-Epi	168
	8GGY	Active	c-Epi	175
	8GGZ	Active	c-Epi	161
	8GH0	Active	c-Epi	156
	8GH1	Active	c-Epi	241
	8JJ8	Active	Arformoterol	139
	8UNL	Active	c-Epi	172
	8UNM	Active	c-Epi	187
	8UNN	Active	c-Epi	190
	8UNO	Active	c-Epi	188
	8UNP	Active	c-Epi	190
	8UNQ	Active	c-Epi	166
	8UNR	Active	c-Epi	178
	8UNS	Active	c-Epi	187
	8UNT	Active	c-Epi	185
	8UNU	Active	c-Epi	199
	8UNV	Active	c-Epi	171
	8UNW	Active	c-Epi	179
	8UNX	Active	c-Epi	186
	8UNY	Active	c-Epi	182
	8UNZ	Active	c-Epi	173
	8UO0	Active	c-Epi	209
	8UO1	Active	c-Epi	156
	8UO2	Active	c-Epi	201
	8JJL	Active	Olodaterol	109
	2RH1	Inactive	Carazolol	224
	3D4S	Inactive	Timolol	176
	3NY8	Inactive	ICI-118,551	204
	3NY9	Inactive	ICI-118,551	176
	3NYA	Inactive	Alprenalol	153
	3PDS	Inactive	FAUC50	151
	4GBR	Inactive	Carazolol	212
	5D5A	Inactive	Carazolol	240
	5D5B	Inactive	Carazolol	239
	5D6L	Inactive	Carazolol	233
	5JQH	Inactive	Carazolol	204
	5X7D	Inactive	Carazolol	201
	6OBA	Inactive	Alprenolol	148
	6PRZ	Inactive	Alprenolol	137
	6PS0	Inactive	Carazolol	254
	6PS1	Inactive	Timolol	164
	6PS2	Inactive	Alprenolol	153
	6PS3	Inactive	Carvedilol	208
	6PS4	Inactive	ICI-118551	189
	6PS5	Inactive	Propranolol	183
	6PS6	Inactive	Timolol	179
	8JJO	Inactive	Alprenolol	125
A2AR	2YDO	Active	Adenosine	112
	2YDV	Active	NECA	113
	3QAK	Active	UK-432,097	152
	4UG2	Active	CGS 21680	85
	4UHR	Active	CGS 21680	98
	5G53	Active	NECA	114
	5WF5	Active	UK-432,097	140
	5WF6	Active	UK-432,097	173
	6GDG	Active	NECA	199
	7EZC	Active	UK-432,097	143
	8UGW	Active	CGS 21680	126
	8WDT	Active	photoNECA	116
	3EML	Inactive	ZM-241385	146
	3PWH	Inactive	ZM-241385	113
	3REY	Inactive	XAC	156
	3RFM	Inactive	Caffeine	124
	3UZA	Inactive	Compound 4G	150
	3UZC	Inactive	Compound 4E	145
	3VG9	Inactive	ZM-241385	145
	3VGA	Inactive	ZM-241385	143
	4EIY	Inactive	ZM-241385	114
	5IU4	Inactive	ZM-241385	84
	5IU7	Inactive	Compound 12c	75
	5IU8	Inactive	Compound 12f	85
	5IUA	Inactive	Compound 12b	82
	5IUB	Inactive	Compound 12x	88
	5JTB	Inactive	ZM-241385	128
	5K2A	Inactive	ZM-241385	129
	5K2B	Inactive	ZM-241385	142
	5K2C	Inactive	ZM-241385	137
	5K2D	Inactive	ZM-241385	136
	5MZJ	Inactive	Theophylline	74
	5MZP	Inactive	Caffeine	79
	5N2R	Inactive	PSB36	115
	5NLX	Inactive	ZM-241385	83
	5NM2	Inactive	ZM-241385	53
	5NM4	Inactive	ZM-241385	77
	5OLG	Inactive	ZM-241385	94
	5OLH	Inactive	Vipadenant	101
	5OLO	Inactive	Tozadenant	127
	5OLV	Inactive	LUAA47070	90
	5OLZ	Inactive	Compound 4e	93
	5OM1	Inactive	Compound 4e	92
	5OM4	Inactive	Compound 4e	89
	5UIG	Inactive	Compound 1	102
	5UVI	Inactive	ZM-241385	131
	5VRA	Inactive	ZM-241385	71
	6AQF	Inactive	ZM-241385	121
	6GT3	Inactive	Imaradenant	109
	6JZH	Inactive	ZM-241385	83
	6LPJ	Inactive	ZM-241385	131
	6LPK	Inactive	ZM-241385	133
	6LPL	Inactive	ZM-241385	122
	6MH8	Inactive	ZM-241385	115
	6PS7	Inactive	ZM-241385	121
	6S0L	Inactive	ZM-241385	105
	6S0Q	Inactive	ZM-241385	108
	6WQA	Inactive	ZM-241385	124
	6ZDR	Inactive	Chromone 4d	90
	6ZDV	Inactive	Chromone 5d	96
	7PX4	Inactive	PSB-2113	114
	7PYR	Inactive	PSB-2115	113
	7RM5	Inactive	ZM-241385	124
	7T32	Inactive	ZM-241385	188
	8A2O	Inactive	Theophylline	99
	8A2P	Inactive	LUAA47070	102
	8C9W	Inactive	AB928	85
	8CIC	Inactive	AB928	109
	8CU6	Inactive	LJ-4517	90
	8CU7	Inactive	LJ-4517	101
	8DU3	Inactive	Compound 21a	78
	8FYN	Inactive	ZM-241385	61
	8GNE	Inactive	Sipagladenant	143
	8GNG	Inactive	Istradefylline	124
	8JWY	Inactive	2-118	170
	8JWZ	Inactive	AB928	146
	8PWN	Inactive	Theophylline	72
NT1R	4GRV	Active	JMV431	76
	4XEE	Active	Neurotensin	62
	4XES	Active	Neurotensin	91
	5T04	Active	Neurotensin	88
	6OS9	Active	JMV449	96
	6OSA	Active	JMV449	98
	6PWC	Active	Neurotensin	220
	6UP7	Active	JMV431	138
	7L0P	Active	Neurotensin	138
	7L0Q	Active	Neurotensin	123
	7L0R	Active	Neurotensin	123
	7L0S	Active	Neurotensin	103
	8FMZ	Active	Neurotensin	142
	8FN0	Active	Neurotensin	123
	8FN1	Active	Neurotensin	107
	8JPB	Active	JMV431	120
	8JPC	Active	JMV431	97
	6Z4Q	Inactive	SR142948A	128
	6Z4S	Inactive	Meclinertant	147
	6ZIN	Inactive	Meclinertant	157
	7UL2	Inactive	Meclinertant	209
